# Celloscope: a probabilistic model for marker-gene-driven cell type deconvolution in spatial transcriptomics data

**DOI:** 10.1101/2022.05.24.493193

**Authors:** Agnieszka Geras, Shadi Darvish Shafighi, Kacper Domżał, Igor Filipiuk, Łukasz Rączkowski, Hosein Toosi, Leszek Kaczmarek, Łukasz Koperski, Jens Lagergren, Dominika Nowis, Ewa Szczurek

## Abstract

Spatial transcriptomics maps gene expression across tissues, posing the challenge of determining the spatial arrangement of different cell types. However, spatial transcriptomics spots contain multiple cells. Therefore, the observed signal comes from mixtures of cells of different types. Here, we propose an innovative probabilistic model, Celloscope, that utilizes established prior knowledge on marker genes for cell type deconvolution from spatial transcriptomics data. Celloscope outperformed other methods on simulated data, successfully indicated known brain structures and spatially distinguished between inhibitory and excitatory neuron types based in mouse brain tissue, and dissected large heterogeneity of immune infiltrate composition in prostate gland tissue.
