## Additional file 2:Table S1 for "Celloscope: a probabilistic model for marker-gene-driven cell type deconvolution in spatial transcriptomics data"

type	gens
ASC	Ntsr2, Plpp3, Aldoc, Cldn10, Gpr37l1, Mfge8, Atp1a2, Mt2, Pla2g7, Htra1, Bcan, Gja1, Gm3764, Cxcl14, S1pr1, Prdx6, Ndrg2, Mmd2, Acsl6, Mlc1, Acsl3, Gstm1, Ttyh1, Gstm5, Tspan7, Dclk1
CPC	Ttr, 1500015O10Rik, Calml4, Kl, Clic6, Cox8b, Sostdc1, Hemk1, Prlr, Msx1, Folr1, Krt18, Kcne2, Kcnj13, F5, Smim22, Ace, Prr32, Otx2, Cfap126, Rsph1, Cul4b, Rbm47, Wfdc2, Wdr86, Slc29a4, Car12, Slc13a4, Slc4a5, Col8a1, Tmem72, Dynlrb2, Lbp, Cldn2, Trpv4
DOPA	Th, Trh, Sall3, Cpne7, Slc6a1, Pax6, Lgr5, Epha5, Grin2c, Gria1, Hap1, Grip2, Ptpro, Tshz1, Rragd, Cpne6, Synpr, Smoc1, Bcl11a, Iqsec3
EC	Cldn5, Ly6c1, Flt1, Ly6a, Itm2a, Egfl7, Pecam1, Rgs5, Ctla2a, Cxcl12, Esam, Slco1a4, Slc6a6, Slc2a1, Vwa1, Eng, Pglyrp1, Hspb1, Klf2, Ramp2, Fxyd5
GABA_8	Tac1, Gpr88, Ppp1r1b, Pde10a, Adcy5, Rgs9, Tmem158, Pde1b, Drd1, Scn4b, Adora2a, Scn4b
GABA	Gad1, Meis2, Pcp4, Pcp4l1, Penk, Synpr, Slc32a1
GLUT	Cck, Slc17a7, Nptx1, Olfm1, Lingo1, 3110035E14Rik, Enc1, Sv2b, Nrn1, Fxyd7, Stmn2, Scn1b
MG	Hexb, C1qa, C1qb, Ctss, C1qc, Csf1r, Grn, Hexa, P2ry12, Trem2, Tyrobp, Tmem19, Fcer1g, Lgmn, Laptm5, Ctsz, Ctsd, Rgs10, B2m, Serinc3, Ctsl
OEG	Npy, Fabp7, S100a5, Frzb, Kctd12, Apod, Clca3a1, Omp, Mgst1, Hmgcs2, Tspan15, Matn4, Hey2, 2310022B05Rik, Fbln2, Heyl, Agt
OLG	Plp1, Cldn11, Cnp, Cryab, Mal, Trf, Mag, Opalin, Car2, Mog, Mobp, Mbp, Plekhb1
