## Additional file 3: Table S2 for "Celloscope: a probabilistic model for marker-gene-driven cell type deconvolution in spatial transcriptomics data"

type	gens
B cells	HLA-DOA, BAIAP3, JMJD1C, MBD4, SIPA1L3, KIAA0430, SYPL1, CNOT1, GGA2, QRSL1, PHKB, NUP160, DEF8, ZNF37A, DAXX, SEC62, HDAC7, GDI1, NSUN5, RECQL5, C5orf15, HLA-DPB1, HSPA4
CD4+ helpers Tcells	DDX5, HNRNPU, NUDCD3, SFPQ, TPT1, SGSM2, PPIA
CD4+ Tem	CAPZB, DNAJB1, ESYT1, DYNLT1, DYNC1H1, EMD, NDUFB2, S100A11, EIF3G, BAG3, GIPC1, JTB, SF3B2, CDC37, TCF25, CCNT1
CD8+ T cells (cytotoxic)	SFPQ, C7orf26, APBB1, PLXDC1, NDFIP1, FTO, HNRNPA0, COG2, ARHGEF1, EML3, PCNT, CBY1, PLCG1, FAM134C, PRMT2, USP47, YLPM1, SDCCAG3, ZC3HAV1, LSM14A, COPZ1, NFKB1, FBXW4, UTP20, HNRNPL, RING1, NPRL2, TMEM41B, CIAPIN1
Dendritic	ACHE, C1QB, ALOX15B, CD9, TACSTD2, CUL1, UBE2Z
Endothelial	ENG, VWF
Epithelial	KRT8, KRT5, CDH1
Fibroblast	DCN, APOD, FBLN1
Gammadelta T cells	AK2, FAF1, CLIC1, PUF60, COX8A, PTP4A2, SRF, FAM96B, GLO1, HIC1, HNRNPF, ARPC2, SF3B4, PFN1, PPP1CA, PSMC4, PSMD13
Macrophages M1	RNH1, BCAP31, ATOX1, VIM, CALR, UQCR11, RELA, CYC1, CD63, COX5B, MT2A, MYH11, ATP6V1F, HEXB, C1QA, C1QB
Macrophages M2	OS9, GABARAP, TAF10, HEXA, CD63, GGA1, USF2, AKR7A2, GSTO1, BCAP31, CD81, IFNAR1
Monocytes	HADHA, ANXA1, RHOA, PLP2, PPP1CB, CAPNS1, PTP4A2, EWSR1, SOCS3, MBOAT7, HSPB1, EVL, RHOC, TAGLN, IFITM3, CKB, CTSD, GRN, PSAP, TIMP2
Neutrophils	DDX3X, TOP1, NDEL1, TOX4, UBE2B, SEMA3C, CFLAR, IFITM2, PHC2, NAMPT, TNFRSF1A
NK cells	BRD2, PRDX6
Tregs	SOCS3, NHP2, LGALS3, ATF3, HLA-DRA, HUWE1, EGR1, ACSS1, UBA7, VEGFA, PIK3R1, NR4A1, TIMP1, HSP90AB1
